# Receptor kinase LecRK-I.9 regulates cell wall remodelling and signalling during lateral root formation in *Arabidopsis*

**DOI:** 10.1101/2024.01.31.578125

**Authors:** Kevin Bellande, David Roujol, Josiane Chourré, Sophie Le Gall, Yves Martinez, Alain Jauneau, Vincent Burlat, Elisabeth Jamet, Hervé Canut

## Abstract

Assembling and remodelling the cell wall is essential for plant development. Cell wall dynamic is controlled by cell wall proteins and a variety of sensor and receptor systems. LecRK-I.9, an *Arabidopsis thaliana* plasma membrane-localised lectin receptor kinase, was previously shown to be involved in cell wall-plasma membrane contacts and to play roles in plant-pathogen interactions, but so far, its role in development was unknown. *LecRK-I.9* is transcribed at a high level in root tissues including the pericycle. Comparative transcript profiling of a loss-of-function mutant *vs* wild type identifies LecRK-I.9 as a regulator of cell wall metabolism. Consistently, *lecrk-I.9* mutants display an increased pectin methylesterification level correlated with decreased pectin methylesterase and increased polygalacturonase activities. Also, LecRK-I.9 impacts lateral root development through the regulation of genes encoding (*i*) cell wall remodelling proteins during early events of lateral root initiation, and (*ii*) cell wall signalling peptides (CLE2, CLE4) repressing lateral root emergence and growth. Besides, low nitrate reduces *LecRK-I.9* expression in pericycle and interferes with its regulatory network: however, the control of *CLE2* and *CLE4* expression is maintained. Altogether, the results show that LecRK-I.9 is a key player in a signalling network regulating both pre-branch site formation and lateral root emergence.

**Highlight:** The lectin receptor kinase LecRK-I.9 regulates the molecular events leading to lateral root formation in both the initiation and emergence processes in Arabidopsis through cell wall remodelling enzymes and signalling peptides.
