## Supplementary Dataset 1 for "Receptor kinase LecRK-I.9 regulates cell wall remodelling and signalling during lateral root formation in *Arabidopsis*"

### Sheet: Exp. parameters
	Samples		Arabidopsis thaliana roots: three biological replicates of Col 0 and lecrk-I.9-1 root samples were collected. Each replicate contained ∼1000 root segments between root apical meristem and root-hypocotyl junction.
	RNA isolation		RNA isolation was performed by OakLabs (Germany - http://www.oak-labs.com). The quality of the RNA samples were checked by electrophoresis via the 2100 Bioanalyzer (Agilent Technologies) and photometrical measurement with a Nanodrop 2000 spectrophotometer (Thermo Scientific) for determination of the RNA integrity number (RIN) and detection of DNA contaminantion.
	RNA treatment		The Low Input QuickAmp Labeling Kit (Agilent Technologies) was used for generation of fluorescent cRNA (complementary RNA) following the manufacturer's protocol. For 1st strand synthesis, oligo-dT primer was used. After 2nd strand synthesis, an in vitro transcription for synthesis of cRNA labelled with cyanine 3-CTP was performed. Dye incorporation and cRNA yield were checked with a NanoDrop 2000…
	Hybridisation and scanning microarray		Following fragmentation, cRNA was hybridized on ArrayXS Arabidopsis, a 8x60K Agilent microarray containing 32072 gene-specific tags, corresponding to 30541 gene loci. For the hybridisation, the Agilent Gene Expression Hybridisation Kit (Agilent Technologies) was used following the manufacturer's protocol. For example, 600 ng of cRNA was hybridised on a 8x60K microarray for 17 h at 65°C in a rotat…
	Data processing		Data of all samples were quantile normalised using the ranked median quantiles as previously described (Bolstad et al., 2003). Briefly, the mean signal of each target was ranked relative to all other targets. The ranked signal value was replaced with the median value of the sample rank. So the highest value in all samples became the mean of the highest, the second highest value became the mean of…
	References		Coller, H.A., Grandori, C., Tamayo, P., Colbert, T., Lander, E.S., Eisenmann, R.N., Golub, T.R. (2000) Expression analysis with oligonucleotide microarrays reveals that MYC regulates genes involved in growth, cell cycle, signaling, and adhesion. Proc. Natl. Acad. Sci. USA, 97, 3260–3265.
			Bolstad BM, Irizarry RA, Astrand M, Speed TP. (2003) A comparison of normalisation methods for high density oligonucleotide array data based on variance and bias. Bioinformatics, 19,185-193.
			Manfield IW, Orfila C, McCartney L, Harholt J, Bernal AJ, Scheller HV, Gilmartin PM, Mikkelsen JD, Knox JP, Willats WGT. (2004) Novel cell wall architecture of isoxaben-habituated Arabidopsis suspension-cultured cells: global transcript profiling and cellular analysis. Plant J., 40, 260-275.

### Sheet: most up regulated
Locus ID	lecrk-I.9	WT	Ratio	Gene Annotation	Gene Symbol	References	Student's t-test
	mean raw values					See supplementary reference list
				Predicted or experimentally demonstrated function
Cell Wall (presence of a predicted signal peptide)
1 - Related to pectins		: homogalacturonans
AT1G05660	1185.36	288.722	4.10554	galacturonase/polygalacturonase (glycoside hydrolase family 28, GH28)			0.0143531
AT2G43870	125.89	37.1343	3.39013	galacturonase/polygalacturonase (glycoside hydrolase family 28, GH28)			0.0195442
AT1G05650	255.461	88.004	2.90283	galacturonase/polygalacturonase (glycoside hydrolase family 28, GH28)			0.0201995
AT2G43880	1382.85	595.994	2.32024	galacturonase/polygalacturonase (glycoside hydrolase family 28, GH28)			0.0146184
AT5G06860	21061.5	10081.8	2.08906	polygalacturonase inhibiting protein	PGIP1	1	3.49259e-05
AT1G57590	769.147	245.873	3.12823	pectin acetylesterase (carbohydrate esterase family 13, CE13)	PAE2	21	0.0294184
AT1G05310	276.991	100.337	2.76061	pectin methylesterase (carbohydrate esterase family 8, CE8)	PME8		0.0227696
AT5G51500	847.123	338.566	2.5021	pectin methylesterase (carbohydrate esterase family 8, CE8)	PME60		0.0395838
AT2G21610	120.728	52.9487	2.28011	pectin methylesterase (carbohydrate esterase family 8, CE8)	PME11		0.00201958
AT5G51490	1033.54	475.697	2.17269	pectin methylesterase (carbohydrate esterase family 8, CE8)	PME59		0.0265889
AT3G47400	332.625	154.681	2.15039	pectin methylesterase (carbohydrate esterase family 8, CE8)	PME33		0.0154107
AT4G25250	1110.16	520.84	2.13149	pectin methylesterase inhibitor	PMEI4	2	0.0207736
AT5G04970	2675.43	1299.41	2.05895	pectin methylesterase (carbohydrate esterase family 8, CE8)	PME47		0.0366494
AT1G53830	2746.95	1333.2	2.06041	pectin methylesterase (carbohydrate esterase family 8, CE8)	PME2	276	0.0307575
AT4G00080	3670.1	1822.51	2.01376	pectin methylesterase inhibitor	UNE11		0.041348
		: rhamnogalacturonans
AT4G24430	228.562	95.969	2.38162	rhamnogalacturonate lyase (PL4)			0.0471125
AT3G62270	3034.57	1409.84	2.15243	boron exporter. Boron is involved in the crosslinking of rhamnogalacturonan II.	BOR2	3	0.000177024
2 - Related to cellulose and hemicelluloses
AT1G13130	167.678	58.9807	2.84293	glycosyl hydrolase family 5 (GH5)			0.0471809
AT2G20750	210.584	78.619	2.67853	expansin B1	EXPB1	4	0.0272555
AT2G32620	450.653	191.219	2.35673	cellulose synthase-like protein B2 (glycosyl transferase family 2, GT2)	CSLB2	5	0.000597114
AT2G18800	598.426	269.16	2.22331	glycoside hydrolase family 16 (GH16, XTH21, xyloglucan endotransglucosylase/hydrolase)	XTH21/XTR17	6	0.0124195
AT2G32610	878.181	398.305	2.20479	cellulose synthase-like protein B1 (glycosyl transferase family 2, GT2)	CSLB1	5	0.00132218
AT1G63450	309.481	140.471	2.20316	glycosyl transferase family 47 (GT47) (XYLOGLUCAN GALACTURONOSYL-TRANSFERASE 1)	XUT1/RHS8	7	0.0206302
AT4G15290	463.54	212.166	2.1848	cellulose synthase-like protein B5 (glycosyl transferase family 2, GT2)	CSLB5	5	0.0203289
AT4G33810	402.194	193.988	2.0733	glycoside hydrolase family 10 (GH10, xylanase)	XYN5	8	0.0118016
3 - Oxido-reductases
AT2G34810	138.322	48.3127	2.86305	berberine bridge enzyme-like protein (Bbe-like 16)	BBE16	9	0.0297744
AT5G03260	3602.97	1310.44	2.74943	laccase. Lignin deposition in roots.	LAC11	10	0.0371116
AT4G37160	1761.04	726.966	2.42245	type I multi-copper oxidase (SKEWED 5-SIMILAR 15)	SKS15		0.0151468
AT5G38930	325.394	139.433	2.3337	germin-like protein (subfamily 1, member 10)	DEG8		0.00133711
AT5G24070	2786.18	1214.65	2.29382	class-III peroxidase (AtPrx61)	Prx61		0.00715985
AT2G39040	924.48	404.36	2.28628	class-III peroxidase (AtPrx24)	Prx24		0.0227257
AT2G43480	156.186	69.1903	2.25735	class-III peroxidase (AtPrx26)	Prx26		0.0188123
4 - Secreted peptides
AT1G47400	353.488	101.144	3.4949	FE-UPTAKE-INDUCING PEPTIDE3 50 aa	FEP3/IMA1	11, 12	0.000282416
AT3G29780	986.115	302.951	3.25503	ralf-like 27 protein 117aa	RALFL27		0.00087967
AT5G59845	290.199	89.5333	3.24123	GASA/GAST/Snakin-type gibberellin-regulated protein 89aa	GASA10	13	0.0467348
AT4G30670	8671.84	3111.66	2.78688	protein of unknown function 102aa			0.0180208
AT5G55110	2628.85	1000.56	2.62738	extracellular STIG1/GRI-type signaling peptide precursor protein 163aa			0.0233885
AT1G47395	1377.95	545.93	2.52405	FE-UPTAKE-INDUCING PEPTIDE2 50aa	FEP2/IMA2	11, 12	0.00464472
AT1G53708	155.278	70.3963	2.20577	ROTUNDIFOLIA like 9 protein; putative DVL-type polypeptide of unknown function 109aa	RTFL9		0.0391929
AT2G02120	3880.67	1769.08	2.19361	plant defensin-like protein 77aa	LCR70/PDF2.1	14	0.0113445
AT1G10800	106.551	51.7088	2.0606	protein of unknown function 118aa			0.0153215
AT3G01950	916.034	448.435	2.04274	protein of unknown function 70aa			0.0214046
5 - Others
AT5G46890	2565.98	738.228	3.47587	Bifunctional inhibitor/lipid-transfer protein/seed storage 2S albumin superfamily protein			0.0157104
AT5G46900	3039.64	912.693	3.33041	Bifunctional inhibitor/lipid-transfer protein/seed storage 2S albumin superfamily protein			0.0122692
AT1G73780	153.114	53.7343	2.84948	non-specific lipid transfer protein	AtLTPII.6		0.0362075
AT1G16905	525.413	195.164	2.69216	D-mannose-binding lectin protein			0.00886139
AT5G60530	5122.69	1979.49	2.58789	root-cap-localized protein of unknown function			0.0136074
AT4G12510	10914.4	4471.1	2.44111	Bifunctional inhibitor/lipid-transfer protein/seed storage 2S albumin superfamily protein	AZI5		0.033793
AT1G26820	2784.49	1151.69	2.41774	RIBONUCLEASE 3	RNS3	81	0.0142693
AT5G04200	1794.6	770.411	2.32941	type II metacaspase (AtMCP2f/AtMC9)	MC9	15, 16	0.0207914
AT1G47600	7258.98	3164.22	2.29408	thioglucoside glucohydrolase (AtTGG4/AtBGLU34). Myrosinase4 (GH1).	TGG4	87-89	0.000297784
AT4G12520	12122.2	5349.64	2.26598	Bifunctional inhibitor/lipid-transfer protein/seed storage 2S albumin superfamily protein	AZI6		0.0285418
AT1G52070	27841.5	12494.8	2.22825	jacalin-type lectin.	JAL10		0.000570697
AT1G50060	2030.11	912.46	2.22488	CAP (Cysteine-rich secretory proteins, Antigen 5, and Pathogenesis-related 1 protein)			0.0223002
AT2G28440	130.57	59.0226	2.21221	classical arabinogalactan protein	AGP54C		0.0271612
AT1G52060	23850.4	10895.5	2.18902	jacalin-type lectin	JAL9		2.07729e-05
AT1G51470	3677.09	1721.35	2.13617	thioglucoside glucohydrolase (AtTGG5/AtBGLU35). Myrosinase 5 (GH1).	TGG5	87-89	1.57816e-05
AT4G04460	790.192	372.897	2.11906	aspartic protease	PASP-A3	17	0.0132396
AT1G52050	5028.56	2417.47	2.0801	jacalin-type lectin	JAL8		0.00536554
AT2G43600	823.15	396.525	2.07591	chitinase-like protein (GH19)			0.0370693
AT5G54370	24559.2	11854.7	2.07168	Late embryogenesis abundant (LEA) protein-related; putative root cap protein			0.00196717
AT4G27400	1349.46	657.109	2.05363	Late embryogenesis abundant (LEA) protein-related; putative root cap protein			0.0115533
AT3G19430	6269.26	3068.43	2.04315	extensin	EXT51		0.0202123
AT2G43590	2526.62	1237.2	2.04221	glycoside hydrolase family 19 (GH19, chitinase-like protein)			0.0221938
AT1G21670	735.475	361.272	2.0358	protein of unknown function, dipeptidyl peptidase N-terminal region	DPP6		0.029239
AT1G80240	21168.7	10427.1	2.03016	protein of unknown function, DUF 642			0.00318477
Cell Wall-Related (absence of a predicted signal peptide and experimentally demonstrated cell wall-related function)
AT1G05560	585.195	88.4607	6.61531	UDP-dependent glycosyl transferase. Part of the callose synthase complex.	UGT75B1	18-20	0.0209859
AT5G15290	856.646	309.092	2.77149	protein establishing Casparian strip domain.	CASP5	22	0.00261694
AT2G23910	157.674	65.4766	2.40811	Cinnamoyl CoA reductase. Lignin biosynthetic process.	CCR6	23	4.40359e-05
AT5G48920	2225.99	958.804	2.32164	protein of unknown function, involved secondary cell wall biogenesis.	TED7	24	0.0382599
AT3G21340	163.137	70.5452	2.31252	LRR-type receptor protein kinase (malectin domain). Cell wall synthesis.		25	0.00927195
AT3G28345	3130.24	1359.27	2.30289	subfamily B ABC-type transporter (AtABCB15/AtMDR13/AtPGP15). Lignification process.	ABCB15	26	0.000152233
AT1G50930	187.853	83.0884	2.26089	VASCULAR-RELATED UNKNOWN PROTEIN 2.	VUP2	27	0.0128195
AT4G10350	321.24	143.132	2.24436	NAC-type transcription factor, BEARSKIN, involved in secondary cell walls biosynthesis.	ANAC070	28, 29	0.00303468
AT3G21560	390.088	176.453	2.21071	UDP-dependent glycosyl transferase. Sinapate glucosyltransferase (SGT) (GT1).	UGT84A2/BRT1	30 - 32	0.0488897
AT1G33280	484.658	221.037	2.19266	NAC-type transcription factor, BEARSKIN, involved in secondary cell wall biosynthesis.	ANAC015	28, 29	0.00492251
AT5G13910	996.357	480.447	2.07381	ERF/AP2-type transcription factor. Affects vascular cell number.	LEP	33, 34	0.0171855
AT1G71930	105.187	51.9311	2.02552	NAC-type transcription factor, involved in the differentiation of of xylem vessels	NAC030/VND7	35-38	0.0221494
Miscellaneous
AT1G51260	122.318	27.7061	4.41485	lysophosphatidyl acyltransferase (AtLPAT3/AtLPAAT3)	LPAT3	39	0.00950174
AT3G28740	3988.03	934.141	4.2692	cytochrome P450 monooxygenase	CYP81D11	40, 41	0.0544561
AT3G18000	7978.34	1911.25	4.17442	phosphoethanolamine N-methyltransferase (AtNMT1/AtPEAMT)	NMT1	42, 43	0.0428183
AT1G05530	405.96	108.072	3.7564	UDP-dependent glucosyl transferase	UGT75B2	19, 20	0.018459
AT3G25790	171.061	50.2006	3.40756	Myb-/HRS1-like transcription factor	HHO1	44	0.0216564
AT1G56430	302.016	90.656	3.33146	Nicotianamine synthase. Nicotianamine functions in the Phloem-based transport of iron.	NAS4	45, 46	0.00384496
AT5G04120	171.449	52.0577	3.29344	bisphosphoglycerate mutase/Metal-independent phosphoserine phosphatase.	IPSP	47, 48	0.0497527
AT5G19790	230.975	70.8371	3.26065	ERF/AP2-type transcription factor	RAP2.11	49	0.0219508
AT1G05680	679.38	209.979	3.23547	Uridine diphosphate glycosyltransferase	UGT74E2	50	0.0338216
AT2G23410	1253.03	391.642	3.19942	Dehydrodolichyl diphosphate synthase 1. Dolichol biosynthesis	CPT3/DPS1	51	0.0118891
AT2G40080	5151.66	1641.86	3.1377	component of circadian clock EC nighttime repressor complex.	ELF4	52, 53	0.000143167
AT3G06460	1334	428.05	3.11646	(yeast-ELO)-like protein involved in long chain fatty acid elongation	ELO1	54	0.00732406
AT3G56980	1570.85	521.743	3.01077	bHLH-Ib-type transcription factor (AtORG3/AtbHLH039). Iron ion homeostasis.	bHLH039	55-57	0.0334175
AT1G12110	7753.83	2677.7	2.8957	NRT1-type nitrate sensor and transporter (AtNPF6.3/AtNRT1.1/AtCHL1)	NRT1.1	58-62	0.000194426
AT1G01580	351.728	122.446	2.87253	ferric reduction oxidase 2 protein. Iron uptake from soils.	FRO2	63-65	0.00803361
AT3G14940	6617.52	2433.56	2.71928	phosphoenolpyruvate carboxylase	PPC3	66, 67	0.00636994
AT4G19690	1292.94	478.325	2.70306	iron Fe(II) cation transporter. IRT1 / FRO2 high affinity root Fe transport system.	IRT1	68, 69	0.00441025
AT4G19520	204.034	76.0733	2.68207	TIR-NB-LRR-class receptor, involved in disease resistance	RPP2A	70	0.0109835
AT3G20810	645.62	241.784	2.67023	Lysine-specific demethylase	JMJD5/JMJ30	71	0.00303671
AT2G28160	1297.63	491.863	2.63819	bHLH-IIIa-type transcription factor (AtFIT/AtbHLH029). Iron uptake responses.	bHLH029	72	0.000481205
AT4G05100	105.657	41.0551	2.57354	Myb-type transcription factor	MYB74	73	0.0163546
AT1G55180	313.872	122.711	2.55781	Phospholipase D alpha 4. Nitrogen signalling.	PLDALPHA4	74	0.0297776
AT2G14095	299.759	118.212	2.53577	protein involved in regular development programmed cell death, EXITUS1	EXI1	75	0.00873891
AT1G76520	3308.93	1320.46	2.5059	auxin transporter	PILS3	76	0.00572458
AT3G07720	5433.41	2168.93	2.50511	nitrile-specifier protein. Involved in glucosinolate hydrolysis.		77	0.00719302
AT5G42900	187.668	75.1757	2.49638	light- and cold-responsive regulator protein	COR27	78	0.0308274
AT1G17170	9305.69	3783.05	2.45984	class tau glutathione S-transferase. Exhibits a range of detoxification activities.	GSTU24	79	0.0294423
AT1G51830	2145.43	879.596	2.43911	LRR-type receptor protein kinase (malectin domain). Stress Induced Factor.	SIF1	80	0.00530848
AT1G51340	166.421	70.6422	2.35583	citrate transporter (AtMATE/AtDTX42/AtFRDL). Protein detoxification42.	DTX42	82	0.00617248
AT3G22235	644.367	277.099	2.32541	stress-responsive cysteine-rich peptide 71aa	CYSTM8	83	1.06254e-05
AT5G39050	344.11	147.496	2.33301	Phenolic glucoside malonyl-transferase 1	PMAT1	84	0.0131568
AT5G22890	1101.94	475.385	2.31799	C2H2-type subclass STOP transcription factor	STOP2	85	0.0214142
AT1G03070	175.362	76.3351	2.29726	protein of unknown function, modulates plant-pathogenic microbe interaction, LIFEGUARD	LFG4	86	0.00785531
AT3G56970	377.938	166.529	2.2695	bHLH-Ib-type transcription factor (AtORG2/AtbHLH038). Iron ion homeostasis.	bHLH038	55-57	0.0267112
AT3G47780	1050.18	475.822	2.20708	subfamily A ABC protein (AtABCA7/AtATH6)	ABCA7	90	9.81551e-05
AT1G18100	378.056	171.868	2.19969	PEBP-type growth and differentiation regulator/Protein MOTHER of FT and TFL1	MFT	91, 92	2.38771e-05
AT2G13810	394.736	181.631	2.17329	AGD2-like defense response protein 1	ALD1	93	0.00813118
AT4G29180	191.295	89.9427	2.12686	LRR-type receptor protein kinase (malectin domain). Root Hair Specific 16.	RHS16	94.95	7.40337e-05
AT3G22240	6341.49	2990.62	2.12045	stress-responsive cysteine-rich peptide 72aa	CYSTM9	83	0.00942352
AT5G46090	171.418	81.7208	2.09761	protein of unknown function, possibly involved in programmed cell death	DMP6	96	0.0147091
AT4G18425	481.216	231.121	2.0821	protein of unknown function, possibly involved in programmed cell death	DMP4	96	0.0104572
AT4G34131	7576.75	3636.88	2.08331	UDP-dependent glycosyl transferase. Involved in stress or defense responses (GT1).	UGT73B3	20, 97, 98	0.00198619
AT4G34135	6648.97	3194.26	2.08154	UDP-dependent glycosyl transferase. Catalyzes the glycosylation of flavonoids (GT1).	UGT73B2	97	0.0428886
AT1G51490	3008.33	1455.22	2.06727	pseudogene. Thioglucoside glucohydrolase (AtTGG6/AtBGLU36). Myrosinase6 (GH1).	TGG6	99	0.000848648
AT3G21750	211.82	102.78	2.06089	UDP-dependent glycosyl transferase. Quercetin 3-O-glucosyltransferase activity (GT1).	UGT71B1	20, 97	0.037144
AT4G15550	2709.49	1321.93	2.04964	UDP-glucose:indole-3-acetate beta-D-glucosyltransferase (AtUGT75D1/AtIAGLU) (GT1).	UGT75D1	100	0.0158643
AT4G05170	153.56	74.949	2.04887	basic helix-loop-helix (bHLH) DNA-binding superfamily protein	bHLH114	101	6.1931e-05
AT1G08430	1208.05	591.602	2.042	malate transporter. Aluminium tolerance	ALMT1	102	0.0127624
AT4G02810	172.738	84.7715	2.03768	protein FANTASTIC FOUR 1. Shoot meristem size	FAF1	103	0.00292159
AT5G58770	184.4	91.3616	2.01835	cis-prenyltransferase. Dolichol biosynthetic process.	CPT4/CTP7	104	0.00127391
AT2G41660	5489.59	2718.24	2.01954	protein of unknown function. Role in lateral root development by maintaining auxin levels.	MIZ1	105 ─ 107	0.000416702
AT3G10680	165.404	81.778	2.02259	Hsp20-type protein chaperone	SLI1	130	0.00684129
AT2G44110	343.276	170.548	2.01279	membrane protein putatively involved in cell death control.	MLO15	126	0.000168346
AT1G11190	566.909	283.192	2.00186	endonuclease (AtENDO1/AtBFN1), possibly involved in programmed cell death	ENDO1	66, 67	0.00904597
						Without references
AT5G17450	148.04	27.5681	5.36996	metallochaperone-like protein	HIPP21		0.0355445
AT1G66030	108.269	22.1128	4.89621	probable pseudo gene. Putative cytochrome P450 monooxygenase	CYP96A14P		0.00968495
AT5G53380	209.709	43.2532	4.8484	wax ester synthase	WSD10		0.0162634
AT5G62420	126.016	38.0622	3.31078	NAD(P)-linked oxidoreductase superfamily protein.			0.0134306
AT3G49190	1429.07	458.243	3.11858	wax ester synthase	WSD4		0.00561153
AT4G00910	677.802	225.32	3.00817	Aluminium activated malate transporter family protein.	ALMT10		0.0378041
AT5G50760	3176.36	1083.53	2.93151	SAUR-type hormone signal effector	SAUR55		0.00137896
AT2G23400	175.781	63.5024	2.76811	cis-prenyltransferase.	CPT2		0.00496623
AT3G48920	274.464	101.506	2.70392	Myb-type transcription factor.	MYB45		0.0125089
AT2G46950	102.974	39.753	2.59034	cytochrome P450 monooxygenase	CYP709B2		0.0312146
AT2G37540	583.439	227.851	2.56062	NAD- or NADP-dependent oxidoreductase			0.010196
AT4G18050	164.149	64.3629	2.55037	subfamily B ABC-type transporter (AtABCB9/AtMDR9)	ABCB9		0.0339186
AT3G20160	662.58	260.851	2.54007	isoprenyl diphosphate synthase (AtIDS8/AtGGPS8).	GGPS8		0.0243725
AT1G60750	1314.62	524.819	2.50489	aldo/keto reductase			0.0162591
AT1G17310	164.634	65.9018	2.49817	MADS-box-type transcription factor	AGL100		0.00522255
AT1G73580	393.761	159.332	2.47133	protein that recruits PYR/PYL-type ABA receptor to membranes	CAR3		0.0379848
AT5G38200	3081.37	1255.52	2.45426	gamma-glutamyl hydrolase			0.00117616
AT3G57157	161.468	65.848	2.45212	short open reading frame 5	SORF5		0.00854026
AT1G06090	4810.97	1969.97	2.44215	fatty acid desaturase	ADS1.2		0.0131476
AT3G61390	276.959	113.647	2.437	U-box-type E3 ubiquitin ligase	PUB36		0.0115153
AT1G49030	392.835	161.613	2.43072	PLAC8 family protein; plant cadmium resistance protein.	PCR6		7.18237e-05
AT5G23030	222.176	91.7525	2.42147	tetraspanin of unknown function	TET12		0.00128375
AT5G07850	430.677	179.448	2.40001	BAHD-type acyltransferase			1.8459e-05
AT2G26695	372.116	160.207	2.32272	RanBP-type zinc finger protein			0.0201059
AT3G22830	516.288	224.266	2.30213	heat shock transcription factor A6B/HSF-(class A)-type transcription factor (AtHsfA6b)	A6B		0.0104131
AT1G06120	2473.49	1075.8	2.29922	fatty acid desaturase	ADS1.4		0.00723801
AT3G03500	1613.13	704.999	2.28813	TatD-like Deoxyribonuclease			0.00302475
AT3G46270	354.557	156.255	2.26908	membrane protein (malectin domain)			0.059837
AT3G59140	607.813	268.518	2.26358	subfamily B ABC-type transporter (AtABCB10/AtMDR14/AtPGP10)	ABCB10		0.0460747
AT2G41391	208.537	92.3558	2.25798	pseudogene of AT2G41380			0.000325861
AT2G37700	453.468	206.243	2.19871	sterol desaturase	CER1-like2		0.0117867
AT2G15310	265.908	121.761	2.18384	small GTP-binding protein, ADP-ribosylation factor	ARFB1a		0.0150082
AT5G01330	506.497	234.629	2.15871	pyruvate decarboxylase	PDC3		0.0302945
AT5G14020	867.209	407.32	2.12906	Bro1-like protein, probably involved in endosomal targeting			0.00833345
AT5G47600	417.197	196.075	2.12774	HSP20-type chaperone			0.00217859
AT3G21260	137.766	64.7781	2.12674	glycolipid transfer protein	GLTP3		0.0100462
AT5G58784	732.997	350.438	2.09166	cis-prenyltransferase.	CPT7		0.000187105
AT3G27940	116.893	56.0614	2.0851	ASL/LBD-type transcription factor/LOB domain-protein 26 (AtASL28/AtLBD26)	LBD26		0.00338943
AT1G60360	158.663	76.2456	2.08094	BTL-RING-H2 ubiquitin ligase	BTL17		0.0331185
AT2G29420	8706.28	4196.31	2.07475	class tau glutathione S-transferase	GSTU7		0.00987917
AT5G03510	376.908	182.075	2.07007	C2H2-type zinc finger protein			0.00485986
AT1G06100	1202.87	587.541	2.0473	fatty acid desaturase	ADS1.3		0.00382238
AT2G27535	151.75	74.1361	2.04692	L10a-type protein of large ribosomal subunit	RPL10aD		0.030195
AT5G22140	3785.6	1851.73	2.04436	pyridine nucleotide-disulphide oxidoreductase			0.0432299
AT1G51420	1099.61	540.11	2.03591	sucrose-6-phosphate phosphohydrolase	SPP1		0.0223817
AT2G02250	164.839	81.5954	2.0202	PhloemProtein2-type protein of unknown function	PP2-B2		0.0241141
AT1G54530	167.471	82.9401	2.01918	SRC2-clade SnRK2-interacting calcium sensor protein			0.0177436
AT5G19560	188.827	94.0364	2.00803	guanine nucleotide exchange factor	RopGEF10		0.0101935
AT4G10560	115.045	57.327	2.00682	Cysteine/Histidine-rich C1 domain family protein;maternal effect embryo arrest 53	MEE53		0.00720461
Unknown Function
AT5G35935	377.36	38.8837	9.70484	transposable element gene			0.00217704
AT5G26270	3853.04	536.867	7.17691	protein of unknown function			0.00502745
AT3G17998	7579.7	1788.94	4.23697	protein of unknown function 25aa			0.0412135
AT1G04330	338.271	89.4314	3.78246	protein of unknown function 100aa			0.0334496
AT5G02000	137.987	40.8815	3.3753	protein of unknown function 146aa			0.0433242
AT1G07985	444.871	153.421	2.89969	protein of unknown function 144aa			0.0462021
AT5G52790	511.296	179.797	2.84374	putative membrane protein of unknown function			0.00185365
AT5G57400	109.404	44.4703	2.46017	protein of unknown function			0.0199004
AT3G21680	253.988	105.776	2.40118	protein of unknown function 119aa			0.0209653
AT2G36295	173.135	72.8517	2.37654	protein of unknown function 113aa			0.00430037
AT5G08391	114.774	49.5898	2.31446	protein of unknown function (DUF3339) 69aa			0.0329176
AT1G49470	1695.3	736.808	2.30088	putative membrane protein of unknown function (DUF 716)			0.0319212
AT1G48330	1024.5	465.736	2.19976	protein of unknown function 75aa			0.00979292
AT3G05858	134.618	63.1549	2.13154	protein of unknown function 90aa			0.0462339
AT4G21420	103.026	49.1658	2.09549	transposable element gene			0.041649
AT3G22540	263.231	126.374	2.08296	Protein of unknown function (DUF1677) 110 aa			0.00104704
AT1G51035	119.999	58.4303	2.05372	protein of unknown function 75aa			0.0199747
AT5G42146	236.471	115.581	2.04593	putative membrane protein of unknown function 137aa			0.04632

### Sheet: most down regulated
Locus ID	lecrk-I.9	WT	Ratio	Gene Annotation	Gene Symbol	References	Student's t-test
	mean raw values					See supplementary reference list
				Predicted or experimentally demonstrated function
Cell Wall (presence of a predicted signal peptide)
1 - Proteases/Proteases inhibitors
AT1G29110	16.2615	116.261	0.13987	cysteine protease (papain family)			0.0338651
AT1G29090	19.3056	109.432	0.176417	cysteine protease (papain family)	PAP2		0.0267964
AT4G12920	76.1073	278.935	0.27285	aspartic protease UNDEAD (pepsin family)	UND	112.113	0.0025788
AT4G11310	6099.4	18437.6	0.330814	cysteine protease (papain family)	CP1/RDL4	114	0.0406436
AT3G48350	98.0259	258.264	0.379558	cysteine protease (papain family), dismantling extensin scaffolds, negative regulator of root dvpt	CEP3	115	0.00157451
AT1G72060	197.93	486.226	0.407074	putative serine-type endopeptidase inhibitor 81aa			0.00918039
AT2G43550	354.786	799.894	0.443542	defensin-like protein 197 103aa. Putative trypsin inhibitor	TI6		0.000375464
AT5G51750	72.8242	160.656	0.453294	serine protease (subtilisin)	SBT1.3		0.0075835
AT3G59080	775.326	1582.42	0.489962	aspartic protease (pepsin family)			0.00534626
AT2G38870	13641.5	27803	0.490648	PR-6 proteinase inhibitor 70aa			0.0433046
2 - Oxido-reductases
AT1G31690	180.061	640.055	0.281321	copper amine oxidase	CUOA8	117.118	0.0126924
AT1G31710	1351.26	3754.3	0.359922	copper amine oxidase	CUOA2	118.119	0.0155743
AT1G31670	841.543	2346.78	0.358595	copper amine oxidase	CUOA4	118, 120	0.0158729
AT2G18150	188.2	453.8	0.41	class III peroxidase 15 (AtPrx15)	Prx15		0.022887
AT3G49110	222.062	474.8	0.467696	class III peroxidase 33 (AtPrx33)	Prx33	121-123	0.0334972
AT4G12870	66.5275	140.116	0.474802	thiol reductase/ GILT family			0.00328037
3 - Proteins related to lipid metabolism
AT5G59330	307.923	1184.38	0.259986	non-specific lipid transfer protein			0.044034
AT1G29670	302.354	1121.11	0.269692	GDSL esterase/lipase	GLIP9/GELP16		0.0394668
AT2G38530	3008.63	9882.83	0.30443	lipid transfer protein	LTP2	124	0.0130559
AT1G55260	86.7976	234.859	0.369572	lipid transfer protein	LTPG6	125, 126	0.0199825
AT5G45670	265.779	705.268	0.376849	GDSL esterase/lipase	GLIP8/GELP100		0.0290133
AT1G75900	50.9819	123.029	0.414388	GDSL esterase/lipase (EXTRACELLULAR LIPASE 3)	EXL3/GELP41		0.0381281
4 - Secreted small proteins, eventually presursors of signalling peptides
AT1G51920	295.17	1350.74	0.218525	protein of unknown function 78aa			0.000382525
AT1G19610	220.039	900.367	0.244389	plant defensin-like protein 78aa	PDF1.4/LCR78		0.029437
AT2G31081	72.3417	278.257	0.259982	CLAVATA3/ESR (CLE)-related protein 80aa.	CLE4	127.128	0.0375582
AT5G03120	112.691	404.861	0.278345	protein of unknown function 76aa			0.00978761
AT2G20595	31.891	114.013	0.279712	plant thionin 69aa			0.000783181
AT4G28460	101.587	347.237	0.292557	PIP/PIPL-type peptide ligand precursor 72aa	PIP1	129.13	0.00466649
AT1G51915	960.307	2712.09	0.354084	arabinogalactan protein 67aa	AGP42P		0.0416507
AT2G31345	234.077	653.684	0.358088	protein of unknown function 70aa			0.0277063
AT4G33560	557.644	1524.94	0.365682	wound-induced polypeptide 95aa	WIP5	131	0.0373177
AT1G61070	111.15	291.226	0.381664	plant defensin-like protein 76aa	PDF2.4/LCR66		0.0328501
AT1G22890	198.39	516.445	0.384146	SCOOP secreted peptide precursor 73aa	proSCOOP14		0.00524606
AT5G05300	294.868	743.444	0.396624	IDA/IDL-type peptide ligand precursor 102aa; impacts pectin degradation	IDL6	132	0.0409373
AT4G29030	62.1272	149.6	0.41529	protein of unknown function 115aa			0.0109191
AT4G18510	2078.59	4698.98	0.442349	CLAVATA3/ESR (CLE)-related protein 2 75aa.	CLE2	127.128	0.00850419
AT5G63952	48.4103	101.535	0.476782	protein of unknown function 50aa			0.012419
AT4G21620	1557.49	3275.93	0.475433	protein of unknown function 131aa			0.00306158
AT2G11522	193.784	402.567	0.481371	protein of unknown function 41aa			0.023629
5 - Others
AT2G41810	899.3	3366.18	0.267157	protein of unknown function DUF 642			0.02588
AT2G33850	79.8324	295.401	0.270251	protein of unknown function	E6L1	133	0.0346051
AT4G29740	87.043	304.716	0.285652	cytokinin oxidase 4	CKX4	134.135	0.0115085
AT1G30780	34.4055	115.87	0.296932	protein of unknown function, contains F-box domain			0.00575944
AT1G47450	237.2	741.002	0.320106	protein of unknown function (prolamin-like domain)			0.0103076
AT3G63095	52.1857	162.55	0.321043	protein of unknown function (histidine-rich domain)			0.0114531
AT3G23450	365.895	1017.05	0.359759	glycine-rich protein (GRP), restricts cell death	KRATOS	136	0.00870922
AT1G78820	1556.12	4229.76	0.367898	D-mannose-binding lectin protein with Apple-like carbohydrate-binding domain			0.00971614
AT3G17050	201.95	481.757	0.419195	Glycine-rich protein	GRP1		0.0356615
AT3G24250	596.81	1392.93	0.428457	Glycine-rich protein			0.0135748
AT2G42840	466.682	1070.43	0.435975	protein of unknown function (proline-rich domain)	PDF1	137	0.0189387
AT4G29020	175.294	393.643	0.445313	protein of unknown function (glycine-rich domain)			0.0335538
AT1G33170	441.923	988.969	0.446853	methyltransferase	PMT18		0.000261668
AT2G16630	135.968	301.751	0.450597	(Ole e 1)-allergen-type protein; contributes to the cell wall of the stomatal guard cells.	FOCL1	138	0.0460842
AT1G78830	3904.32	8662.99	0.45069	D-mannose-binding lectin protein with Apple-like carbohydrate-binding domain			0.0185535
AT1G02640	1527.53	3276.56	0.466198	beta-xylosidase (GH3).	BXL2	139	0.0187649
AT2G34510	882.925	1870.28	0.472082	protein of unknown function, contains DUF 642			0.0322243
AT5G28510	18583.7	37941.7	0.489795	beta-glycosyl hydrolase (GH1).	BGLU24		0.00984557
AT3G18080	744.332	1497.79	0.496954	beta-glycosyl hydrolase (GH1). Degradation of mannans, galacto- and glucogalactomannans	BGLU44	140	0.0215411
Cell Wall-Related (absence of a predicted signal peptide and experimentally demonstrated cell wall-related function)
AT5G64905	1119.43	3102.11	0.36086	Peptide elicitor AtPep3 precursor protein 96aa	PEP3	141.142	0.0347349
AT4G39330	117.041	305.685	0.382882	zinc-dependent alcohol dehydrogenase (AtCAD1/CAD9)	CAD9	143	0.015706
AT3G23250	760.819	1664.13	0.457188	Myb-type transcription factor	MYB15	144	0.0184306
AT1G51500	170.822	352.929	0.484012	ABC transporter G family member 12. Export of cuticular lipids	ABCG12/CER5	235	0.0228559
AT1G80820	1190.28	2419.72	0.491909	Cinnamoyl CoA reductase	CCR2	145	0.0430072
AT3G50670	53.7559	107.36	0.495975	U1 small nuclear ribonucleoprotein 70 kDa	RNU1	146-147	0.00703414
AT5G62470	108.987	218.08	0.499759	putative Myb-type transcription factor. Cuticular wax biosynthesis	MYB96	242-243	0.0158124
Miscellaneous
AT3G45060	78.2388	2176.29	0.0359505	High affinity nitrate transporter 2.6. ROS species accumulation.	NRT2.6	148.149	0.0432875
AT5G40420	19.6165	214.06	0.09164	oleosin 2	OLEO2	150.151	0.00575623
AT1G14930	14.4562	129.937	0.111256	Bet v1-type pathogenesis-related protein. Major latex protein.	MLP2	152	0.0336886
AT1G14950	923.747	7570.92	0.122013	Bet v1-type pathogenesis-related protein. Major latex protein.	MLP1		0.0488306
AT5G67060	39.9138	228.138	0.174954	Transcription factor HEC1 (AtbHLH088)	HEC1	153-155	0.00798884
AT5G06980	379.117	2128.27	0.178134	LNK-type transcriptional co-activator	LNK4	156	0.0101098
AT3G25810	69.8966	365.105	0.191443	Beta-myrcene/(E)-beta-ocimene synthase 2	TPS24	157	0.00502091
AT3G45680	68.3996	314.586	0.217428	NRT1/PTR subfamily NPF2 transporter. Root Stele Transporter NPF2.3	NPF2.3	158	0.00620923
AT5G47850	63.1937	270.42	0.233687	Serine/threonine-protein kinase-like protein CCR4	CRR4	159	0.027553
AT4G13280	176.167	723.095	0.24363	(Z)-gamma-bisabolene synthase 1. Involved in sesquiterpene (C15) biosynthesis.	TPS12	160	0.00210672
AT4G27310	123.326	492.883	0.250213	B-box zinc finger transcription factor	BBX28	161	0.0121391
AT2G39330	158.306	641.591	0.246741	jacalin-related lectin 23	JAL23	162	0.0100824
AT3G54500	132.769	528.076	0.251421	LNK-type transcriptional co-activator	LNK2	156.163	0.0132222
AT5G15960	61.2181	235.625	0.259812	anti-freeze protein 66aa	KIN1	164.165	0.0098158
AT2G34490	262.762	1008.37	0.260579	Cytochrome P450 710A2. Sterol C-22 desaturase involved in stigmasterol synthesis.	CYP710A2	166	0.0206963
AT4G25480	64.1699	244.264	0.262707	Subgroup ERF-III transcription factor (AtDREB1a/AtCBF3/AtERF031)	DREB1A	167	0.0155478
AT1G65390	424.4	1594.91	0.266096	PhloemProtein2-type protein	PP2-A5	168	0.0100445
AT2G47180	896.418	3327.86	0.269368	Galactinol synthase 1	GOLS1	169.17	0.0140184
AT5G05630	100.828	366.13	0.275388	Polyamine transporter	RMV1/PUT3	171	0.00238479
AT2G46790	28.57	102.984	0.277422	Two-component response regulator-like PRR9	PRR9/TL1	172	0.037647
AT1G69870	60.1145	206.443	0.291192	NRT1/PTR subfamily NPF2 nitrate transporter (NPF2.13/NRT1.7)	NPF2.13/NRT1.7	173	0.0167342
AT3G25830	3965.12	13621.6	0.291091	1,8-cineole synthase 2. Involved in monoterpene (C10) biosynthesis.	TPS23	174.175	0.0158661
AT3G12320	62.7717	215.238	0.291639	LNK-type transcriptional co-activator.	LNK3	156	0.0117491
AT3G25820	4012.97	13662.3	0.293724	1,8-cineole synthase 2. Involved in monoterpene (C10) biosynthesis.	TPS27	174.175	0.0165551
AT3G12080	7676.46	25297.2	0.303451	(bacteria EngA)-like GTPase	ENGA-1	176	0.0369235
AT1G52410	50.1919	167.164	0.300255	TSK-associating protein 1	TSA1	177.178	0.00666854
AT5G11590	31.8194	101.353	0.313945	AP2/EREBP transcription factor	DREB3/TINY2	179	0.0108977
AT3G43160	369.003	1189.62	0.310186	Maternal effect embryo arrest 38 protein	MEE38	180	0.00506037
AT2G32140	6060.56	19345.6	0.313278	TNL-type NLR pathogen effector recognition protein		181	0.0494309
AT4G23680	3769.69	12340.6	0.305471	Bet v1-type pathogenesis-related protein.			0.030481
AT3G16470	2555.03	8208.25	0.311276	Jacalin-related lectin 35	JAL35	162	0.011903
AT1G61230	109.332	339.361	0.322169	Jacalin-like lectin domain-containing protein			0.00839832
AT5G37490	143.817	449.659	0.319837	U-box-type E3 ubiquitin ligase	PUB21		0.00532511
AT4G23670	14072.1	44219.8	0.318231	Bet v1-type pathogenesis-related protein.			0.0400718
AT1G70840	928.332	2900.88	0.320017	Bet v1-type pathogenesis-related protein	MLP31		0.0414996
AT5G15950	626.861	1907.87	0.328567	S-adenosylmethionine decarboxylase proenzyme 2. Polyamine biosynthesis.	SAMDC2	118.182	0.00156304
AT5G50600	70.7991	214.413	0.3302	11-beta-hydroxysteroid dehydrogenase 1A	HSD1/SLO5	183	0.0298997
AT1G58320	83.8045	247.331	0.338836	Protein PLANT CADMIUM RESISTANCE 9	PCR9	184	0.0279682
AT5G50700	67.7873	202.053	0.335492	11-beta-hydroxysteroid dehydrogenase 1B.	HSD1	185	0.0333968
AT5G01550	202.776	604.072	0.335683	Legume-lectin-type receptor-like protein kinase	LecRK-VI.3	186	0.00811431
AT5G60740	41.4698	122.683	0.338025	Subfamily G ABC-type transporter (AtABCG28/AtWBC29)	ABCG28	187	0.00705205
AT4G23810	2157.26	6339.23	0.340303	WRKY-type transcription factor	WRKY53	188.189	0.000817144
AT3G26460	4558.99	13484.1	0.3381	Bet v1-type pathogenesis-related protein.			0.0387539
AT3G26450	637.268	1846.71	0.345083	Bet v1-type pathogenesis-related protein.			0.0163782
AT5G15970	8715.96	24202.8	0.360123	anti-freeze protein 66aa	KIN2	165	0.030576
AT5G03680	48.6244	136.577	0.356022	Trihelix transcription factor PTL	PTL	190-192	0.0326375
AT1G30370	318.235	889.688	0.357693	PLA1-type phospholipase (AtPLA1-III). DAD1-like acylhydrolase	DLAH	193	0.00591015
AT2G21060	11445.7	31647.4	0.361663	CSD-type RNA chaperone. Glycine-rich protein.	CSP4/GRP2b	194	0.0493198
AT1G62710	206.628	568.251	0.363621	Asparaginyl Endopeptidase 2, Beta Vacuolar Processing Enzyme	AEP2/β-VPE	195	0.00020079
AT1G52100	69.5505	186.276	0.373373	Jacalin-related lectin 11	JAL11		0.0180793
AT5G60890	3229.13	8722.19	0.37022	Transcription factor MYB34	MYB34	196.197	0.000941615
AT4G04900	71.4316	193.695	0.368784	Effector of ROP-type GTPase.	RIC10	198	0.00187671
AT4G17090	588.277	1579.11	0.372537	Beta-amylase 3	BAM3	199	0.0187801
AT1G77310	188.077	503.151	0.373798	member of the HIRA complex: transcriptional reprograming	UBN2	200	0.000682952
AT5G65140	89.5884	237.262	0.377593	trehalose-6-phosphate phosphatase	TPPJ	201	0.0334649
AT4G37560	69.9019	180.6	0.387055	Indole-3-acetamide (IAM) hydrolase	IAMH2	202	0.0408462
AT1G80110	424.621	1096.6	0.387218	F-box protein PP2-B11.	PP2-B11	203	0.0116413
AT5G22270	994.307	2559.99	0.388402	Salt-Induced and EIN3/EIL1-Dependent 1. A 93-aa polypeptide involved in ROS dismissal.	SIED1	204	0.0366557
AT1G73805	374.042	966.755	0.386904	Protein SAR DEFICIENT 1. Transcription activator.	SARD1	205	0.02053
AT5G01560	50.6621	129.43	0.391424	Legume-lectin-type receptor-like protein kinase	LecRK-VI.2	186	0.0169778
AT1G18570	1071.63	2673.76	0.400794	R2R3-MYB transcription factor, HIGH-INDOLIC-GLUCOSINOLATE	MYB51/HIG1	206	0.0336922
AT5G23010	1067.6	2672.54	0.39947	Methylthioalkylmalate synthase 1/2. Glucosinolate biosynthesis.	MAM1/2	207	0.000248512
AT5G07660	67.9459	170.604	0.398266	Structural maintenance of chromosomes protein 6A (SMC6A)	SMC6A	208	0.0441108
AT3G45070	103.523	256.537	0.403541	Sulphotransferase. Catalyzes the sulfate conjugation of flavones and flavonols.	SOT5	209	0.0295654
AT5G51190	4694.79	11331.5	0.414314	ERF-type transcription factor.	ERF105	210	0.0242757
AT1G19050	218.555	525.887	0.415594	Two-component response regulator-like ARR7	ARR7	211	0.00593181
AT2G39310	4744.95	11051.6	0.429345	jacalin-related lectin 22	JAL22	162	0.00404783
AT2G15530	63.0115	147.459	0.427314	E3 ubiquitin-protein ligase MBR1	MBR1	212	0.0429564
AT5G45340	170.999	399.339	0.428203	Abscisic acid 8'-hydroxylase 3	CYP707A3	213	0.0103743
AT1G69820	46.0851	108.241	0.425766	gamma-glutamyl transpeptidase	GGT3	214	0.0276589
AT5G16630	55.8429	129.403	0.431543	DNA repair protein RAD4. Nucleotide excision repair (NER) pathway.	RAD4	215	0.00710622
AT4G21750	111.834	251.689	0.444333	HD-ZIP-IV transcription factor, MERISTEM LAYER	ML1	216	0.0205347
AT5G27420	2540.2	5585.48	0.454785	E3 ubiquitin-protein ligase ATL31	ATL31	217	0.0175473
AT4G39890	3238.65	7182.91	0.450884	RAB-H-class small GTPase	RAB-H1c	218	0.00310772
AT4G15690	70.8231	153.066	0.462696	monothiol glutaredoxin. Redox enzyme.	ROXY12/GRXS5	219	0.0166368
AT3G29670	59.513	130.662	0.455472	Phenolic glucoside malonyltransferase 2. Phenolic xenobiotic detoxification.	PMAT2	220	0.0153517
AT5G54510	535.668	1129.98	0.474052	indole-3-acetic acid-amido synthetase	GH3.6	221.222	0.0250345
AT1G21320	178.85	381.76	0.468488	Nuclear speckle RNA-binding protein B	NSRb/VQ2	223	0.0072293
AT4G29080	912.519	1947.72	0.468505	Auxin-responsive protein IAA27. Negative regulator of root branching.	IAA27	224	0.0252628
AT3G16390	6338.4	13453.3	0.471141	Nitrile-specifier protein 3	NSP3	225	0.0395578
AT2G41100	8406.37	17936.5	0.468673	Calmodulin-like protein 12 (TCH3)	CML12	226	0.0480175
AT3G22420	67.7531	143.346	0.472656	Serine/threonine-protein kinase WNK2	WNK2	227	0.015485
AT3G22460	724.339	1499.53	0.483044	inactive cysteine synthase 2	OAS-A2	228	0.0252597
AT3G18710	986.243	2049.58	0.481192	U-box-type E3 ubiquitin ligase	PUB29	229	0.0347447
AT2G38470	3358.95	6933.47	0.484455	WRKY transcription factor 33	WRKY33	230-232	0.0304555
AT5G04340	6920.92	14345.8	0.482435	Zinc finger protein ZAT6	ZAT6	233	0.0317069
AT4G04890	206.885	434.654	0.475976	Homeobox-leucine zipper protein PROTODERMAL FACTOR 2	PDF2	234	0.00687631
AT3G10040	1119.33	2294.42	0.487848	Trihelix-type transcription factor HRA1. Oxygen-sensing mechanism.	HRA1	236	0.0441529
AT2G30540	61.1251	125.184	0.48828	monothiol glutaredoxin. Redox enzyme.	ROXY7/GRXS9	219	0.0335375
AT1G80380	7239.86	14856.9	0.487308	D-glycerate 3-kinase	GLYK	237	0.0265366
AT3G52525	72.3319	148.409	0.487381	OVATE-type transcription repressor	OFP6	238	0.0027005
AT3G48100	575.442	1171.66	0.491135	Two-component response regulator-like ARR5	ARR5	239	0.0481663
AT3G47500	345.224	700.514	0.492815	Dof-type zinc finger transcription factor	DOF3.3	240	0.0351098
AT1G68360	244.034	493.039	0.494959	C2H2-zinc-finger-type transcription factor	GIS3	241	0.00234887
AT1G56060	333.776	668.463	0.499319	CYSTEINE-RICH TRANSMEMBRANE MODULE 3	CYSTM3	244	0.0274826
						Without references
AT5G37990	362.948	2927.92	0.123961	S-adenosylmethionine-dependent methyltransferase			0.036999
AT2G21270	18.8982	141.803	0.13327	(yeast Ufd1)-like component of ERAD ER-associated protein degradation system	UFD1		0.00235549
AT5G37970	45.888	339.104	0.135322	S-adenosylmethionine-dependent methyltransferase			0.0309477
AT2G29370	67.0786	417.132	0.160809	NAD- or NADP-dependent oxidoreductase			0.00150965
AT4G39590	72.9922	402.147	0.181506	Galactose oxidase/kelch repeat superfamily protein			0.0157254
AT5G38020	631.51	3295.39	0.191635	S-adenosylmethionine-dependent methyltransferase			0.0334238
AT3G06760	202.683	1049.67	0.193093	drought-responsive Di19-like zinc finger protein of unknown function			0.00332672
AT1G60280	75.6708	333.531	0.226878	NAC-type transcription factor	NAC023		0.0436022
AT1G56410	221.639	868.111	0.255312	Hsp70-type molecular chaperonin	ERD2		0.00212123
AT5G11140	185.254	675.167	0.274382	phospholipase-like protein (PEARLI 4) family protein			0.0465355
AT2G47970	102.312	370.112	0.276435	(yeast Npl4)-like component of ERAD ER-associated protein degradation system	NPL4		0.0337769
AT3G50420	61.5985	221.146	0.278542	pentatricopeptide (PPR) repeat superfamily protein			0.00724026
AT4G18650	76.2985	265.697	0.287163	DOG-type transcription factor	DOGL4		0.00997461
AT5G53190	543.71	1860.32	0.292267	sugar efflux transporter	SWEET3		8.59154e-05
AT5G37710	427.294	1419.43	0.301031	Lipase class 3 family protein			0.00179163
AT4G35610	81.5232	274.062	0.297462	C2H2-zinc-finger-type transcription factor			0.00366764
AT5G03250	94.933	309.322	0.306907	BTB/POZ domain-containing protein	NRL22		0.000296928
AT4G39770	230.022	753.794	0.305152	trehalose-6-phosphate phosphatase	TPPH		0.0142721
AT5G46880	46.1748	150.983	0.305828	homeodomain-type transcription factor	HDG5		0.0136937
AT3G22560	560.06	1830.87	0.305898	GNAT-type N-acetyltransferase			0.0386567
AT4G32950	43.6136	139.204	0.313307	PP2C-type protein phosphatase	PP2C61		0.0225978
AT4G14540	5175.93	16093.2	0.321623	NF-YB-type transcription factor	NF-YB3		0.0329389
AT1G77520	299.422	918.267	0.326073	O-methyltransferase; caffeic acid 3-O-methyltransferase like protein	COMTL9		0.0398127
AT5G64870	635.533	1875.09	0.338934	Flotillin-like protein 3.	FLOT3		0.0122997
AT3G45690	58.4318	170.692	0.342324	non-functional NRT1/PTR subfamily NPF2 transporter	NPF2.2		0.0432208
AT4G25950	35.8045	103.196	0.346956	V-type proton ATPase subunit G3.	VHA-G3		0.00107256
AT1G60050	94.364	265.751	0.355084	MtN21/UmamiT-type transporter.	UMAMIT35		0.0106851
AT5G26200	126.135	345.933	0.364624	mitochondrial substrate carrier family protein			0.0481079
AT1G09860	92.9926	257.493	0.361146	purine permease	PUP16		0.000967985
AT5G55950	124.909	337.006	0.370642	nucleotide sugar transporter			0.00381314
AT5G61830	317.088	865.928	0.366183	NAD- or NADP-dependent oxidoreductase			0.000869249
AT5G02490	1191.23	3225.93	0.369268	molecular chaperon	HSP70-2		0.00447544
AT4G35150	63.1894	169.923	0.371872	O-methyltransferase			0.0215084
AT1G21110	3472.45	9099.21	0.381622	Indole glucosinolate O-methyltransferase 3	IGMT3		0.0410876
AT5G11160	112.234	295.916	0.379278	adenine phosphoribosyltransferase.	APT5		0.0201907
AT2G16890	94.2889	246.973	0.381778	UDP-dependent glycosyl transferase	UGT90A1		0.040724
AT1G74590	701.172	1778.42	0.394267	class tau glutathione S-transferase	GSTU10		0.0299246
AT5G59720	60.3081	153.783	0.392164	HSP20-type protein	HSP18.1		0.0011943
AT3G02840	1203.84	3004.77	0.400641	ARM repeat superfamily protein			0.00481307
AT5G39670	1078.74	2663.98	0.404937	calcium-binding calmodulin-like protein	CML45		0.0116568
AT4G18195	403.796	984.192	0.410282	purine permease	PUP8		0.0156093
AT1G11600	63.0866	149.106	0.423099	cytochrome P450 monooxygenase.	CYP77B1		0.0383573
AT4G22690	483.605	1163.51	0.415645	cytochrome P450 monooxygenase	CYP706A1		0.04746
AT4G08260	825.572	1968.96	0.419294	PP2C-type protein phosphatase	PP2C53		0.0239993
AT2G37930	311.49	740.048	0.420905	protein of unknown function (DUF3527)			0.0013361
AT1G65350	2921.72	6822.04	0.428276	Ubiquitin 13	UBQ13		0.00885366
AT5G41750	260.945	603.501	0.432385	Disease resistance protein (TIR-NBS-LRR class) family	MUF8,3		0.0191242
AT3G47580	81.2238	188.262	0.431442	LRR-type receptor protein kinase			0.000555119
AT1G61930	558.37	1289.12	0.43314	senescence regulator, protein of unknown function (DUF 584)	S40-6		0.013343
AT1G35515	208.78	476.034	0.438582	Myb-type transcription factor.	MYB8		0.025388
AT4G13290	423.688	972.077	0.435859	cytochrome P450 monooxygenase	CYP71A19		0.033179
AT3G59340	142.579	324.606	0.439239	metabolite transporter			0.0431933
AT5G06470	72.3852	159.152	0.454818	glutaredoxin			0.00178186
AT4G18197	708.544	1574.03	0.450147	purine permease	PUP7		0.0225951
AT3G61310	106.4	238.629	0.44588	AHL-type protein of unknown function	AHL11		0.0198392
AT5G54470	65.394	144.02	0.45406	B-box zinc finger transcription factor	BBX29		0.00779
AT2G38030	57.7546	126.822	0.455399	pre-tRNA tRNA-Glu			0.017702
AT1G60740	6083.06	12918.8	0.470867	Peroxiredoxin-2D	PRXIID		0.0300836
AT1G06020	197.431	421.34	0.468579	fructokinase	FRK3		0.0224018
AT1G13370	101.463	216.077	0.46957	H3-type histone	HTR6		0.0183605
AT1G21200	1731.11	3655.42	0.473573	Trihelix-type transcription factor			0.010913
AT4G08290	1417.55	2925.43	0.48456	MtN21/SIAR/UmamiT-type amino acid transporter	UMAMIT20		0.0431529
AT5G13400	105.511	217.409	0.485313	NRT1/PTR subfamily NPF6 transporter	NPF6.1		0.00522399
AT3G29000	1407.91	2849.34	0.494117	calcium-binding calmodulin-like protein	CML30		0.0464851
AT4G28350	140.111	282.516	0.495937	legume-lectin-type receptor-like protein kinase	LecRK-VII.2		0.0171228
AT1G55060	2870.86	5744.5	0.499759	Ubiquitin 12. pseudogene.	UBQ12		0.012342
AT1G07160	274.627	549.471	0.499803	PP2C-type protein phosphatase	PP2C2		0.0437329
Unknown Function
AT5G04853	13.7784	100.951	0.136486	protein of unknown function 58aa			0.00849378
AT1G32225	45.4138	296.304	0.153267	protein of unknown function 57aa			0.000346647
AT1G01990	791.896	4042.45	0.195895	protein of unknown function			0.0319504
AT5G18748	71.1131	326.069	0.218092	protein of unknown function 69aa			0.000568877
AT2G46670	33.4474	144.072	0.232156	protein of unknown function, contains CCT domain			0.022865
AT1G33860	58.7549	244.468	0.240338	protein of unknown function 153aa			0.0116534
AT3G02480	108.418	443.837	0.244275	protein of unknown function 68aa			0.00364641
AT3G58400	103.63	411.491	0.25184	protein of unknown function, contains MATH domain			0.000123415
AT4G36850	58.1143	216.526	0.268395	protein of unknown function, contains PQ loop domain			0.0121301
AT2G03570	903.691	3185.64	0.283676	protein of unknown function 89aa			0.0337064
AT3G42130	14106.8	49237.1	0.286507	protein of unknown function 66aa			0.0454461
AT1G62978	44.0658	143.194	0.303451	transmembrane protein of unknown function 48aa			0.00211911
AT3G43410	112.045	363.413	0.308314	protein of unknown function 122aa			0.00903226
AT5G54720	215.133	638.004	0.337197	protein of unknown function			0.000974987
AT5G20130	8012.14	23545.1	0.340289	protein of unknown function			0.0444023
AT5G15948	652.519	1876.12	0.347801	hypothetical peptide of unknown function 51aa			0.00121224
AT2G20835	115.642	324.535	0.35633	protein of unknown function 68aa			0.00349352
AT5G28610	2026.79	5620.77	0.360589	protein of unknown function 123aa			0.00401553
AT3G18282	149.018	410.722	0.36282	protein of unknown function 91aa			0.00414699
AT2G01023	68.4902	183.242	0.37377	protein of unknown function 39aa			0.0130469
AT4G13060	62.5493	164.355	0.380574	protein of unknown function, contains F-box domain			0.00334125
AT4G18395	51.48	136.204	0.377962	protein of unknown function 119aa			0.00146899
AT5G61412	1470.2	3877.24	0.379189	protein of unknown function 77aa			0.00734312
AT4G21920	117.538	307.183	0.382631	protein of unknown function 129aa			0.0214856
AT5G50450	616.191	1569.02	0.392723	protein of unknown function, contains MYND-type zinc finger domain			0.00564272
AT4G14450	61.3912	152.081	0.403676	protein of unknown function 125aa			0.0111771
AT3G33393	171.576	417.842	0.410624	protein of unknown function 117aa			0.00266769
AT1G58420	1031.9	2461.8	0.419167	protein of unknown function			0.00479698
AT3G60940	60.3558	138.971	0.434305	protein of unknown function			0.0443692
AT5G03995	230.541	516.782	0.44611	protein of unknown function 85aa			0.00796456
AT5G67620	3554.8	7947.69	0.447275	protein of unknown function DUF 4228			0.00534046
AT4G27450	5347.84	11796.2	0.453353	protein of unknown function			0.0430076
AT2G24600	747.028	1577.68	0.473498	membrane protein of unknown function			0.0466033
AT5G28630	2197.15	4620.31	0.475542	protein of unknown function 148aa			0.0333719
AT1G03180	157.695	322.307	0.489271	protein of unknown function			0.00369309
AT5G28919	566.224	1144.37	0.494791	protein of unknown function			0.014237
