## Supplementary Dataset 2 for "Receptor kinase LecRK-I.9 regulates cell wall remodelling and signalling during lateral root formation in *Arabidopsis*"

### Sheet: exp parameters
Data recovery	Transcriptomics data obtained by Choi et al. (2014) are available at https://www.ncbi.nlm.nih.gov/geo/query/acc.cgi?targ=gse&acc=GSM1272582. To define the global transcriptional response to ATP, the authors performed DNA microarray analysis using RNA derived from wild-type (Col-0) Arabidopsis and the dorn1-1 mutant, Lectin receptor kinase I.9 (At5g60300) carrying a EMS point mutation. Overall des…
Data processing	In order to identify differentially regulated genes, we performed a statistical analysis (Student's t-test) of the difference in signal intensities between Col0 and dorn1-1 and fold-change between the signals. A gene was considered to be significantly differentially regulated if the difference in signal intensities between Col0 and lecrk-I.9-1 was supported by a confidence level >95% (P < 0.05) a…
Reference	Choi, J.; Tanaka, K.; Cao, Y.; Qi, Y.; Qiu, J.; Liang, Y.; Lee, S.Y.; Stacey, G. Identification of a plant receptor for extracellular ATP. Science 2014, 343, 290–294.

### Sheet: most up regulated
				Transcriptomics data obtained by Choi et al. (2014)
Locus ID	dorn1-1	WT	Ratio	Gene Annotation	Gene Symbol	References	Student's t-test
	mean raw values					See supplementary reference list
				Predicted or experimentally demonstrated function
Cell Wall (presence of a predicted signal peptide)
AT3G23730	244.24	81.6176	2.9925	xyloglucan endotransglucosylase/hydrolase 16 (GH16)	XTH16		0.0239532
AT1G65310	228.561	88.6216	2.57907	xyloglucan endotransglucosylase/hydrolase 17 (GH16), involved in polar cell elongation	XTH17/XTR1/TCH4	245, 246	0.0501308
AT5G66815	21.7695	9.81605	2.21774	C-terminally encoded peptide 5: lateral root initiation	CEP5	247-249	0.022628
AT1G65900	49.7165	22.5456	2.20516	protein of unknown function			0.0230704
AT1G11545	268.539	122.717	2.18828	xyloglucan endotransglucosylase/hydrolase 8 (GH16)	XTH8		0.0215851
AT1G57590	167.993	77.4891	2.16795	pectin acetylesterase (CE13)	PAE2	21	0.0541591
AT4G28460	69.5828	33.5558	2.07364	PIP/PIPL-type peptide ligand precursor 72aa	PIP1	129.13	0.0371856
Cell Wall-Related (absence of a predicted signal peptide with a cell wall-related function)
AT5G03760	87.325	43.0419	2.02884	glycosyltransferase for glucomannan biosynthesis: required for lateral root development	CslA9/RAT4	250-252	0.0321323
Miscellaneous
AT3G45820	77.0872	15.5974	4.9423	protein of unknown function			4.42258e-05
AT4G19030	297.896	96.8961	3.07439	aquaporin homolog, antimonite/arsenite transporter	NIP1.1/NLM1	253	0.0326982
AT5G52760	53.5797	18.3964	2.91251	metallochaperone-like protein	HIPP14		0.000515496
AT4G13770	421.203	173.022	2.43439	cytochrome P450 monooxygenase involved in biosynthesis of glucosinolates	CYP83A1	254	0.00875886
AT4G14695	39.7572	16.6263	2.39121	mitochondrial pyruvate carrier 2	MPC2	255	0.0159742
AT3G03190	147.267	62.3114	2.3634	class phi glutathione S-transferase: glucosinolates biosynthesis	GSTF11	256	0.00155108
AT1G22330	64.3694	28.0794	2.2924	protein of unknown function			0.000633175
AT1G65370	181.843	80.0469	2.27171	protein of unknown function			0.000105691
AT1G62280	36.643	16.3342	2.24332	subunit of SLAH3/SLAH1 anion channel complex	SLAH1	257	0.0317028
AT3G62760	91.1835	40.9094	2.22891	class phi glutathione S-transferase	GSTF13		0.0175817
AT3G58990	296.006	133.256	2.22133	3-isopropylmalate dehydratase small subunit 3: glucosinolates biosynthesis	IMTI1-SSU3	258	0.00467158
AT5G22580	141.344	64.1673	2.20275	protein of unknown function			0.0197248
AT4G12030	178.098	84.5576	2.10623	2-keto acid transporter: glucosinolates biosynthesis	BAT5/BASS5	259	0.00375264
AT3G19710	1490.2	728.391	2.04588	branched-chain amino acid aminotransferase: glucosinolates biosynthesis	BCAT-4	260	0.00720235
AT2G25150	34.839	17.4019	2.00202	spermidine coumaroyl-CoA acyltransferase	SCT	261	0.0258654

### Sheet: most down regulated
				Transcriptomics data obtained by Choi et al. (2014)
Locus ID	dorn1-1	WT	Ratio	Gene Annotation	Gene Symbol	References	Student's t-test
	mean raw values					See supplementary reference list
				Predicted or experimentally demonstrated function
Cell Wall (presence of a predicted signal peptide)
AT2G37870	65.8078	479.081	0.137362	non-specific lipid transfer protein			0.00339046
AT2G41810	61.306	292.694	0.209454	protein of unknown function DUF 642			0.00577821
AT2G43890	8.57991	28.4756	0.301307	galacturonase/polygalacturonase (glycoside hydrolase family 28, GH28)			0.00633377
AT1G47600	334.992	913.754	0.366611	thioglucoside glucohydrolase (AtTGG4/AtBGLU34). Myrosinase4 (GH1).	TGG4	87-89	0.00641863
AT4G11310	311.834	764.557	0.407862	cysteine protease (papain family)	CP1/RDL4	114	0.00164532
AT4G01630	68.3267	150.243	0.454776	alpha-expansin: lateral root formation	EXPA17	262	0.0120392
AT2G41480	59.3518	127.084	0.467027	class III peroxidase 25 (AtPrx25): alters lignin content and structure in Arabidopsis stem.	Prx25	263.264	0.0130143
AT1G34510	41.4243	87.1775	0.475173	class III peroxidase 8 (AtPrx8)	Prx8		0.0593969
AT5G24770	45.7158	94.8399	0.482031	class B acid phosphatase vegetative storage protein (AtVSP2)	VSP2		0.00536475
AT3G53980	1327.31	2676.63	0.495888	non-specific lipid transfer protein			0.0584691
AT1G65570	40.8584	82.0683	0.497859	galacturonase/polygalacturonase (glycoside hydrolase family 28, GH28)
Miscellaneous
AT1G73220	13.1261	57.5641	0.228026	organic cation / carnitine transporter: involved in root branching and root development	OCT1	265	0.00335312
AT1G08090	21.7422	67.4274	0.322454	High affinity nitrate transporter 2.1: lateral root initiation	NRT2.1	266, 267	0.0312977
AT4G32950	35.1868	107.301	0.327927	PP2C-type protein phosphatase	PP2C61		0.0428292
AT5G53190	79.1109	206.883	0.382395	sugar efflux transporter	SWEET3		0.00270427
AT2G34610	18.6035	48.0756	0.386964	protein of unknown function			0.00256894
AT2G46680	96.2418	246.715	0.390092	HD-ZIP-I transcription factor: response to water deficit	HB7	268	0.000405442
AT5G42600	241.129	614.775	0.392223	marneral synthase: triterpenoids biosynthesis	PEN5/MRN1	269	0.00861952
AT1G18290	63.1329	160.107	0.394318	protein of unknown function			0.01752
AT2G18050	37.128	91.1864	0.407166	linker histone	H1.3	270	0.0317718
AT1G77640	221.758	517.786	0.42828	ERF-II transcription factor	ERF013		0.00975389
AT5G67430	34.1302	79.3808	0.429955	acyl-CoA N-acetyltransferase			0.00805948
AT3G05770	13.2053	30.2712	0.436235	protein of unknown function			0.0191562
AT5G47450	338.811	771.736	0.439025	tonoplast intrinsic protein	TIP2.3	271	0.00168669
AT1G49320	61.8676	137.471	0.450039	BNM2/USP-like storage protein	USPL1	272	0.00126124
AT4G08040	58.873	129.959	0.453011	1-aminocyclopropane-1-carboxylate synthase	ACS11		0.0190134
AT2G02680	119.756	263.175	0.455043	protein of unknown function			0.000768781
AT5G45340	420.616	901.508	0.466569	Abscisic acid 8'-hydroxylase 3	CYP707A3	213	0.0239573
AT4G23590	59.4426	125.815	0.47246	tyrosine aminotransferase	TAT4		0.00759608
AT1G23800	300.484	635.872	0.472553	aldehyde dehydrogenase	ALDH2b/ALDH2B7		0.00386293
AT2G16660	151.391	317.943	0.476155	MFS-UMF23-type unspecified transporter			0.00384991
AT5G26270	117.065	243.102	0.481545	protein of unknown function			0.00581333
AT5G23660	432.915	898.699	0.481713	sugar efflux transporter	SWEET12	273	0.00374729
AT3G48740	1531.31	3160.57	0.484502	sugar efflux transporter	SWEET11	273	0.00594225
AT5G24030	69.3113	142.606	0.486032	subunit of SLAH3/SLAH1 anion channel complex	SLAH3	257	0.0342887
AT3G02620	179.658	367.163	0.489313	stearoyl-ACP desaturase	SACP-DES4/AAD4	274	0.00148419
AT3G19200	242.068	491.503	0.492504	protein of unknown function			0.00886681
AT5G03860	73.0562	147.088	0.496683	malate synthase	MLS		0.0205841
AT1G28100	164.556	329.17	0.499913	neoxanthin synthesis cofactor	NXD1	275	0.00183486
